# Proteomic Insights into Breast Cancer Response to Brain Cell-Secreted Factors

**DOI:** 10.1101/2023.10.22.563488

**Authors:** Shreya Ahuja, Iulia M. Lazar

**Author notes:** **Correspondence:** Iulia M. Lazar, **E-mail:**.

## Abstract

The most devastating feature of cancer cells is their ability to metastasize to distant sites in the body. HER2+ and TN breast cancers frequently metastasize to the brain and stay potentially dormant for years until favorable conditions support their proliferation. The sheltered and delicate nature of the brain prevents, however, early disease detection and effective delivery of therapeutic drugs. Moreover, the challenges associated with the acquisition of brain biopsies add compounding difficulties to exploring the mechanistic aspects of tumor development, leading to slow progress in understanding the drivers of disease progression and response to therapy. To provide insights into the determinants of cancer cell behavior at the brain metastatic site, this study was aimed at exploring the early response of HER2+ breast cancer cells (SKBR3) to factors present in the brain perivascular niche. The neural microenvironment was simulated by using the secretome of a set of brain cells that come first in contact with the cancer cells upon crossing the blood brain barrier, i.e., endothelial cells (HBEC5i), astrocytes (NHA), and microglia (HMC3). Cytokine microarrays were used to investigate the secretome mediators of intercellular communication, and proteomic technologies for assessing the changes in the behavior of cancer cells upon exposure to the brain cell-secreted factors. The cytokines, growth factors and enzymes detected in the brain secretomes were supportive of inflammatory conditions, indicating a collective functional contribution to cell activation, defense, inflammatory responses, chemotaxis, adhesion, angiogenesis, and ECM organization. The SKBR3 cells, on the other hand, secreted numerous cancer-promoting growth factors that were either absent or present in lower abundance in the brain cell cultures, indicating that upon exposure the SKBR3 cells may have been deprived of favorable conditions for optimal growth. Altogether, the results suggest that the subjection of SKBR3 cells to the brain cell-secreted factors altered their growth potential and drove them toward a state of quiescence, with broader overall outcomes that affected cellular metabolism, adhesion and immune response processes. The findings of this study underscore the key role played by the neural niche in shaping the behavior of metastasized cancer cells, provide insights into the cellular cross-talk that may lead cancer cells into dormancy, and highlight novel opportunities for the development of metastatic breast cancer therapeutic strategies.
