## Supplemental file 1 for "Proteomic Insights into Breast Cancer Response to Brain Cell-Secreted Factors"

### Sheet: Microarray images
Supplemental File 1. Microarray images
																			J	I	H	G	F	E	D	C	B	A
																		1	Reference spot	Serpin E1	Myeloperoxidase	Leptin	IL-19	IL-4	GRO𝜶	//	//	Reference spot
																		2	Reference spot	Serpin E1	Myeloperoxidase	Leptin	IL-19	IL-4	GRO𝜶	//	//	Reference spot
																		3	//	SHBG	Osteopontin	LIF	IL-22	IL-5	Growth hormone	ENA-78	CD40 ligand	Adiponectin
																		4	//	SHBG	Osteopontin	LIF	IL-22	IL-5	Growth hormone	ENA-78	CD40 ligand	Adiponectin
																		5	Vitamin D BP	ST2	PDGF-AA	Lipocalin-2	IL-23	IL-6	HGF	Endoglin	Chitinase 3-like 1	Apolipoprotein A1
																		6	Vitamin D BP	ST2	PDGF-AA	Lipocalin-2	IL-23	IL-6	HGF	Endoglin	Chitinase 3-like 1	Apolipoprotein A1
																		7	CD31	TARC	PDGF-AB/BB	MCP-1	IL-24	IL-8	ICAM-1	FAS Ligand	Adipsin	Angiogenin
																		8	CD31	TARC	PDGF-AB/BB	MCP-1	IL-24	IL-8	ICAM-1	FAS Ligand	Adipsin	Angiogenin
																		9	TIM-3	TFF3	Pentraxin-3	MCP-3	IL-27	IL-10	IFN-𝜸	FGF basic	C-Reactive protein	Angiopoietin-1
																		10	TIM-3	TFF3	Pentraxin-3	MCP-3	IL-27	IL-10	IFN-𝜸	FGF basic	C-Reactive protein	Angiopoietin-1
																		11	VCAM-1	TfR	PF-4	M-CSF	IL-31	IL-11	IGFBP-2	FGF-7	Cripto-1	Angiopoietin-2
																		12	VCAM-1	TfR	PF-4	M-CSF	IL-31	IL-11	IGFBP-2	FGF-7	Cripto-1	Angiopoietin-2
																		13	//	TGF-a	RAGE	MIF	IL-32	IL-12	IGFBP-3	FGF-19	Cystatin C	BAFF
																		14	//	TGF-a	RAGE	MIF	IL-32	IL-12	IGFBP-3	FGF-19	Cystatin C	BAFF
																		15	//	Thrombospondin-1	RANTES	MIG	IL-33	IL-13	IL-1𝜶	Flt-3 Ligand	Dkk-1	BDNF
																		16	//	Thrombospondin-1	RANTES	MIG	IL-33	IL-13	IL-1𝜶	Flt-3 Ligand	Dkk-1	BDNF
																		17	//	TNF-𝜶	RBP-4	MIP-1𝜶/MIP-1β	IL-34	IL-15	IL-1β	G-CSF	DPP4	Complement C5/C5a
																		18	//	TNF-𝜶	RBP-4	MIP-1𝜶/MIP-1β	IL-34	IL-15	IL-1β	G-CSF	DPP4	Complement C5/C5a
																		19	//	uPAR	Relaxin-2	MIP-3a	IP-10	IL-16	IL-1ra	GDF-15	EGF	CD14
																		20	//	uPAR	Relaxin-2	MIP-3a	IP-10	IL-16	IL-1ra	GDF-15	EGF	CD14
																		21	//	VEGF	Resistin	MIP-3β	I-TAC	IL-17A	IL-2	GM-CSF	Emmprin/CD147	CD30
																		22	//	VEGF	Resistin	MIP-3β	I-TAC	IL-17A	IL-2	GM-CSF	Emmprin/CD147	CD30
																		23	Negative control	//	SDF-1𝜶	MMP-9	Kallikrein-3	IL-18 Bpa	IL-3	//	//	Reference spot
																		24	Negative control	//	SDF-1𝜶	MMP-9	Kallikrein-3	IL-18 Bpa	IL-3	//	//	Reference spot

### Sheet: Raw and normalized values
			xx	Raw intensity values												Normalized intensities									Average values with normalization
Uniprot ID		Array position	Cytokine spot	Gene name	HBEC5i Batch1 (24h)	HBEC5i Batch2 (24h)	HMC3 Batch1 (24h)	HMC3 Batch2 (24h)	NHA Batch1 (24h)	NHA Batch2 (24h)	SKBR3 Batch1 (48h)	SKBR3 Batch2 (48h)	SKBR3 Batch1 (24/24h)	SKBR3 Batch2 (24/24h)		HBEC5i Batch1 (24h)	HBEC5i Batch2 (24h)	HMC3 Batch1 (24h)	HMC3 Batch2 (24h)	NHA Batch1 (24h)	NHA Batch2 (24h)	SKBR3 Batch1 (48h)	SKBR3 Batch2 (48h)		HBEC5i average	HMC3 average	NHA average	SKBR3 48h average
Q15848	ADIPO_HUMAN Adiponectin OS=Homo sapiens OX=9606 GN=ADIPOQ PE=1 SV=1	A3	Adiponectin	ADIPOQ	319.779	462.127	-439.864	240.975	141.197	328.856	505.82	1469.6	400.867	3318.98		456.373	588.207	-610.977	255.919	263.559	325.81	614.004	591.812		522.29	-177.529	294.685	602.908
Q15109	RAGE_HUMAN Advanced glycosylation end product-specific receptor OS=Homo sapiens OX=9606 GN=AGER PE=1 SV=1	H13	RAGE	AGER	428.301	427.036	467.052	333.713	191.11	126.277	596.065	1844.06	199.248	11282.6		611.25	543.542	648.742	354.409	356.725	125.107	723.551	742.608		577.396	501.575	240.916	733.079
P03950	ANGI_HUMAN Angiogenin OS=Homo sapiens OX=9606 GN=ANG PE=1 SV=1	A7	Angiogenin	ANG	27580.8	30206.8	33496.2	44134.5	20628.4	34426.5	34068.8	107583	33861.5	185856		39361.9	38447.9	46526.7	46871.6	38505	34107.6	41355.4	43324.1		38904.9	46699.1	36306.3	42339.7
Q15389	ANGP1_HUMAN Angiopoietin-1 OS=Homo sapiens OX=9606 GN=ANGPT1 PE=1 SV=2	A9	Angiopoietin-1	ANGPT1	677.649	725.204	-278.319	72.4082	20245	14811.7	382.591	1621.25	1690.62	6074.23		967.107	923.057	-386.589	76.8986	37789.4	14674.6	464.419	652.883		945.082	-154.845	26232	558.651
O15123	ANGP2_HUMAN Angiopoietin-2 OS=Homo sapiens OX=9606 GN=ANGPT2 PE=1 SV=1	A11	Angiopoietin-2	ANGPT2	681.559	2776.36	-182.413	1354.01	1587.56	3859.35	1165.93	8267.86	1197.61	17716.6		972.687	3533.82	-253.374	1437.98	2963.34	3823.61	1415.3	3329.49		2253.25	592.303	3393.47	2372.4
P02647	APOA1_HUMAN Apolipoprotein A-I OS=Homo sapiens OX=9606 GN=APOA1 PE=1 SV=1	A5	Apolipoprotein A1	APOA1	173.948	442.277	-147.596	418.401	-113.982	560.595	300.405	2861.31	123.493	4489.48		248.251	562.941	-205.012	444.348	-212.758	555.403	364.655	1152.26		405.596	119.668	171.322	758.456
P23560	BDNF_HUMAN Brain-derived neurotrophic factor OS=Homo sapiens OX=9606 GN=BDNF PE=1 SV=1	A15	BDNF	BDNF	388.352	1308.95	5899.64	9268.79	111.135	2344.1	726.919	1800.4	1409.41	42987.7		554.236	1666.07	8194.68	9843.6	207.444	2322.39	882.391	725.027		1110.15	9019.14	1264.92	803.709
P35613	BASI_HUMAN Basigin OS=Homo sapiens OX=9606 GN=BSG PE=1 SV=2	B21	Emmprin/CD147	BSG	2828.21	7429.49	10333.8	14783.9	5845.79	5604.19	21112.2	69258.5	13062.9	85417.9		4036.28	9456.44	14353.8	15700.7	10911.8	5552.29	25627.7	27890.6		6746.36	15027.2	8232.02	26759.1
P01031	CO5_HUMAN Complement C5 OS=Homo sapiens OX=9606 GN=C5 PE=1 SV=4	A17	Complement C5/C5a	C5	39.3458	85.7013	-260.141	-13.7014	-228.342	-32.8224	219.867	1373.86	55.2609	3194.94		56.1524	109.083	-361.339	-14.5511	-426.224	-32.5184	266.892	553.259		82.6176	-187.945	-229.371	410.075
Q92583	CCL17_HUMAN C-C motif chemokine 17 OS=Homo sapiens OX=9606 GN=CCL17 PE=1 SV=1	I7	TARC	CCL17	158.417	176.581	-257.922	228.627	5.9876	-5.21289	2695.69	1141.97	291.991	40.0991		226.085	224.757	-358.257	242.806	11.1765	-5.16461	3272.24	459.874		225.421	-57.7256	3.00593	1866.05
Q99731	CCL19_HUMAN C-C motif chemokine 19 OS=Homo sapiens OX=9606 GN=CCL19 PE=1 SV=1	G21	MIP-3β	CCL19	4.56676	27.5525	158.147	74.5247	-1.9798	101.692	520.656	1313.22	66.5729	2052.09		6.51745	35.0695	219.668	79.1464	-3.6955	100.75	632.014	528.839		20.7935	149.407	48.5271	580.426
P13500	CCL2_HUMAN C-C motif chemokine 2 OS=Homo sapiens OX=9606 GN=CCL2 PE=1 SV=1	G7	MCP-1	CCL2	23589.5	27904.7	19701.2	17498.8	20518.7	39950.7	12073.4	36823.7	25650.6	135382		33665.8	35517.7	27365.2	18584	38300.3	39580.7	14655.6	14829		34591.8	22974.6	38940.5	14742.3
P78556	CCL20_HUMAN C-C motif chemokine 20 OS=Homo sapiens OX=9606 GN=CCL20 PE=1 SV=1	G19	MIP-3a	CCL20	232.543	857.253	211.299	69.7867	59.6048	197.692	10921.4	2693.28	8147.41	3706.83		331.873	1091.13	293.498	74.1145	111.258	195.861	13257.2	1084.59		711.503	183.806	153.56	7170.91
P10147	CCL3_HUMAN C-C motif chemokine 3 OS=Homo sapiens OX=9606 GN=CCL3 PE=1 SV=1	G17	MIP-1𝜶/MIP-1β	CCL3/CCL4	68.2513	393.868	221.049	146.572	-65.7396	77.8981	273.558	927.806	79.917	951.857		97.4048	501.324	307.041	155.661	-122.71	77.1767	332.066	373.63		299.365	231.351	-22.7665	352.848
P13501	CCL5_HUMAN C-C motif chemokine 5 OS=Homo sapiens OX=9606 GN=CCL5 PE=1 SV=3	H15	RANTES	CCL5	12300.8	15070.7	8999.8	19684.3	161.645	295.929	565.787	2469.93	13319.5	65889.4		17555.1	19182.4	12500.9	20905	301.727	293.188	686.796	994.646		18368.7	16702.9	297.458	840.721
P80098	CCL7_HUMAN C-C motif chemokine 7 OS=Homo sapiens OX=9606 GN=CCL7 PE=1 SV=3	G9	MCP-3	CCL7	1026.12	4965.05	68.0757	59.2849	3795.91	86.5459	372.71	143.223	46.7651	457.557		1464.42	6319.63	94.5582	62.9615	7085.45	85.7444	452.425	57.6764		3892.03	78.7598	3585.6	255.05
P08571	CD14_HUMAN Monocyte differentiation antigen CD14 OS=Homo sapiens OX=9606 GN=CD14 PE=1 SV=2	A19	CD14	CD14	2104.64	4272.73	1889.2	3246.25	-412.377	-204.131	480.937	1808.83	2115.54	38172.6		3003.63	5438.44	2624.12	3447.57	-769.745	-202.24	583.799	728.419		4221.03	3035.85	-485.992	656.109
P29965	CD40L_HUMAN CD40 ligand OS=Homo sapiens OX=9606 GN=CD40LG PE=1 SV=1	B3	CD40 ligand	CD40LG	-85.0545	346.704	531.647	38.4093	175.769	313.157	523.798	2556.94	383.374	3966.56		-121.386	441.294	738.465	40.7913	328.091	310.256	635.827	1029.69		159.954	389.628	319.174	832.757
P00746	CFAD_HUMAN Complement factor D OS=Homo sapiens OX=9606 GN=CFD PE=1 SV=5	B7	Adipsin	CFD	-151.92	2021.55	305.779	999.322	342.364	468.586	592.151	2583.74	769.68	4625.08		-216.813	2573.07	424.731	1061.3	639.058	464.246	718.8	1040.48		1178.13	743.013	551.652	879.64
P36222	CH3L1_HUMAN Chitinase-3-like protein 1 OS=Homo sapiens OX=9606 GN=CHI3L1 PE=1 SV=2	B5	Chitinase 3-like 1	CHI3L1	10.9392	263.437	-80.8907	-49.4937	25522.4	38011.8	4402.46	34925.2	34026.7	104387		15.6119	335.309	-112.358	-52.5631	47640.1	37659.7	5344.05	14064.5		175.46	-82.4607	42649.9	9704.26
P02741	CRP_HUMAN C-reactive protein OS=Homo sapiens OX=9606 GN=CRP PE=1 SV=1	B9	C-Reactive protein	CRP	126.899	681.568	142.126	1261.76	214.036	286.904	697.41	2139.2	275.442	4171.5		181.104	867.516	197.415	1340.01	399.52	284.247	846.571	861.463		524.31	768.714	341.883	854.017
P09603	CSF1_HUMAN Macrophage colony-stimulating factor 1 OS=Homo sapiens OX=9606 GN=CSF1 PE=1 SV=2	G11	M-CSF	CSF1	4470.04	7795.62	1638.26	2534.08	1214.8	983.842	2206.38	3808.12	5042.9	23913.3		6379.42	9922.45	2275.56	2691.23	2267.54	974.73	2678.27	1533.54		8150.94	2483.4	1621.14	2105.91
P04141	CSF2_HUMAN Granulocyte-macrophage colony-stimulating factor OS=Homo sapiens OX=9606 GN=CSF2 PE=1 SV=1	C21	GM-CSF	CSF2	267.103	2328.55	1469.8	3907.2	198.666	328.029	1067.65	1727.05	849.355	9165.81		381.197	2963.84	2041.57	4149.51	370.829	324.991	1296	695.488		1672.52	3095.54	347.91	995.742
P09919	CSF3_HUMAN Granulocyte colony-stimulating factor OS=Homo sapiens OX=9606 GN=CSF3 PE=1 SV=1	C17	G-CSF	CSF3	359.591	730.76	68.284	218.214	13.0385	3052.6	905.38	2580.84	390.597	5761.33		513.19	930.13	94.8474	231.746	24.3377	3024.32	1099.02	1039.31		721.66	163.297	1524.33	1069.17
P01034	CYTC_HUMAN Cystatin-C OS=Homo sapiens OX=9606 GN=CST3 PE=1 SV=1	B13	Cystatin C	CST3	362.506	748.559	572.788	1175	455.48	914.546	816.65	3794.19	444.269	27758.4		517.35	952.784	795.611	1247.87	850.2	906.076	991.314	1527.93		735.067	1021.74	878.138	1259.62
P09341	GROA_HUMAN Growth-regulated alpha protein OS=Homo sapiens OX=9606 GN=CXCL1 PE=1 SV=1	D1	GRO𝜶	CXCL1	12551.8	17951.2	5372.67	8426.84	1180.7	127.492	1771	964.446	13477.2	115272		17913.3	22848.7	7462.72	8949.44	2203.89	126.311	2149.78	388.385		20381	8206.08	1165.1	1269.08
P02778	CXL10_HUMAN C-X-C motif chemokine 10 OS=Homo sapiens OX=9606 GN=CXCL10 PE=1 SV=2	F19	IP-10	CXCL10	41020.2	27277.4	99.1412	571.31	-67.5001	-69.111	3855.78	247.156	41665.2	115544		58541.9	34719.3	137.709	606.74	-125.996	-68.4709	4680.45	99.5302		46630.6	372.225	-97.2333	2389.99
O14625	CXL11_HUMAN C-X-C motif chemokine 11 OS=Homo sapiens OX=9606 GN=CXCL11 PE=1 SV=1	F21	I-TAC	CXCL11	20049.3	18234.5	-154.419	135.232	-70.0475	-198.056	832.656	691.69	5291.08	3258.77		28613.4	23209.3	-214.49	143.618	-130.751	-196.222	1010.74	278.545		25911.3	-35.4359	-163.486	644.644
P48061	SDF1_HUMAN Stromal cell-derived factor 1 OS=Homo sapiens OX=9606 GN=CXCL12 PE=1 SV=1	H23	SDF-1𝜶	CXCL12	11177.8	18344.4	806.081	2368.27	3668.02	27932.5	608.61	12651.1	8138.6	109128		15952.4	23349.2	1119.66	2515.14	6846.73	27673.8	738.779	5094.63		19650.8	1817.4	17260.3	2916.7
P42830	CXCL5_HUMAN C-X-C motif chemokine 5 OS=Homo sapiens OX=9606 GN=CXCL5 PE=1 SV=1	C3	ENA-78	CXCL5	5831.45	18992.8	1252.01	1262.94	163.074	-44.158	508.667	635.912	417.412	4232.46		8322.36	24174.5	1739.06	1341.27	304.394	-43.749	617.46	256.084		16248.4	1540.16	130.322	436.772
P10145	IL8_HUMAN Interleukin-8 OS=Homo sapiens OX=9606 GN=CXCL8 PE=1 SV=1	E7	IL-8	CXCL8	35106.4	31009.4	27830.5	33445.4	12092.2	4345.78	9625.42	15774.8	37973.5	197637		50102.1	39469.5	38657	35519.6	22571.3	4305.54	11684.1	6352.56		44785.8	37088.3	13438.4	9018.33
P49682	CXCR3_HUMAN C-X-C chemokine receptor type 3 OS=Homo sapiens OX=9606 GN=CXCR3 PE=1 SV=2	G15	MIG	CXCR3	269.561	470.248	266.115	91.6975	198.418	651.934	531.738	2462.4	153.171	2568.79		384.705	598.543	369.637	97.3841	370.368	645.896	645.465	991.616		491.624	233.511	508.132	818.54
O94907	DKK1_HUMAN Dickkopf-related protein 1 OS=Homo sapiens OX=9606 GN=DKK1 PE=1 SV=1	B15	Dkk-1	DKK1	22957.1	21568.5	25585.8	36583.1	4038.37	8821.46	13893.1	19898.4	31149.4	127587		32763.3	27453	35539	38851.9	7538.03	8739.76	16864.5	8013.13		30108.1	37195.4	8138.9	12438.8
P27487	DPP4_HUMAN Dipeptidyl peptidase 4 OS=Homo sapiens OX=9606 GN=DPP4 PE=1 SV=2	B17	DPP4	DPP4	1521.56	2337.77	-45.1261	122.429	639.595	58.5868	81.9069	-29.0142	857.393	5193.77		2171.5	2975.57	-62.6808	130.021	1193.87	58.0442	99.425	-11.6841		2573.53	33.6702	625.957	43.8705
P01133	EGF_HUMAN Pro-epidermal growth factor OS=Homo sapiens OX=9606 GN=EGF PE=1 SV=2	B19	EGF	EGF	-38.9935	44.4674	-430.067	-301.442	1877.37	9675	747.316	1499.51	12.4078	2107.58		-55.6496	56.5992	-597.37	-320.137	3504.3	9585.4	907.15	603.859		0.474792	-458.753	6544.85	755.504
P17813	EGLN_HUMAN Endoglin OS=Homo sapiens OX=9606 GN=ENG PE=1 SV=2	C5	Endoglin	ENG	19221	22657.5	4536.21	5201.16	4966.55	1247.04	25163.3	65805.1	21710	118078		27431.3	28839	6300.87	5523.72	9270.58	1235.49	30545.2	26499.9		28135.2	5912.29	5253.03	28522.5
P48023	TNFL6_HUMAN Tumor necrosis factor ligand superfamily member 6 OS=Homo sapiens OX=9606 GN=FASLG PE=1 SV=1	C7	FAS Ligand	FASLG	107.795	525.219	147.764	300.237	122.477	-125.95	472.782	1202.71	223.699	4810.3		153.84	668.511	205.247	318.856	228.616	-124.783	573.9	484.334		411.175	262.051	51.9165	529.117
O95750	FGF19_HUMAN Fibroblast growth factor 19 OS=Homo sapiens OX=9606 GN=FGF19 PE=1 SV=1	C13	FGF-19	FGF19	2833.82	5975.14	3018	2622.56	1815.96	5053.14	3765.06	23841.4	2904.72	40832		4044.29	7605.31	4192.05	2785.2	3389.67	5006.35	4570.32	9600.99		5824.8	3488.62	4198.01	7085.66
P09038	FGF2_HUMAN Fibroblast growth factor 2 OS=Homo sapiens OX=9606 GN=FGF2 PE=1 SV=3	C9	FGF basic	FGF2	277.239	657.977	307.642	405.187	224.616	143.846	533.842	1457.93	290.789	2240.6		395.662	837.49	427.318	430.315	419.269	142.514	648.019	587.114		616.576	428.817	280.892	617.567
P21781	FGF7_HUMAN Fibroblast growth factor 7 OS=Homo sapiens OX=9606 GN=FGF7 PE=1 SV=1	C11	FGF-7	FGF7	159.142	391.932	107.337	273.655	1685.84	79.6385	282.559	1342.9	339.501	1343.5		227.12	498.861	149.092	290.626	3146.8	78.901	342.993	540.79		362.991	219.859	1612.85	441.891
P49771	FLT3L_HUMAN Fms-related tyrosine kinase 3 ligand OS=Homo sapiens OX=9606 GN=FLT3LG PE=1 SV=1	C15	Flt-3 Ligand	FLT3LG	5356.26	6235.15	4713.05	9001.72	97.6536	74.4108	577.842	939.622	4819.84	10815.6		7644.19	7936.25	6546.5	9559.97	182.28	73.7216	701.429	378.388		7790.22	8053.23	128.001	539.909
P02774	VTDB_HUMAN Vitamin D-binding protein OS=Homo sapiens OX=9606 GN=GC PE=1 SV=2	J5	Vitamin D BP	GC	234.351	665.058	284.1	807.498	252.781	503.534	789.748	2233.11	303	2335.71		334.454	846.502	394.619	857.575	471.841	498.871	958.657	899.28		590.478	626.097	485.356	928.969
Q99988	GDF15_HUMAN Growth/differentiation factor 15 OS=Homo sapiens OX=9606 GN=GDF15 PE=1 SV=3	C19	GDF-15	GDF15	27279.3	28600.6	9700.24	7000.71	23028.2	40888.2	34149.3	74548.7	30672.4	156382		38931.7	36403.6	13473.8	7434.87	42984.6	40509.6	41453.1	30021		37667.6	10454.3	41747.1	35737.1
P01241	SOMA_HUMAN Somatotropin OS=Homo sapiens OX=9606 GN=GH1 PE=1 SV=2	D3	Growth hormone	GH1	120.681	413.991	481.82	231.414	219.746	150.633	224.61	1102.83	177.981	3571.38		172.23	526.937	669.255	245.765	410.179	149.238	272.649	444.114		349.584	457.51	279.708	358.381
Q8TDQ0	HAVR2_HUMAN Hepatitis A virus cellular receptor 2 OS=Homo sapiens OX=9606 GN=HAVCR2 PE=1 SV=3	J9	TIM-3	HAVCR2	10.638	369.133	-221.553	482.395	178.719	282.526	325.617	604.732	186.864	71.6307		15.182	469.842	-307.741	512.311	333.597	279.91	395.259	243.527		242.512	102.285	306.753	319.393
P14210	HGF_HUMAN Hepatocyte growth factor OS=Homo sapiens OX=9606 GN=HGF PE=1 SV=2	D5	HGF	HGF	30.1697	644.112	61.6435	65.4749	279.771	242.659	293.584	-1913.05	332.346	2362.06		43.0566	819.842	85.6237	69.5353	522.22	240.412	356.375	-770.392		431.449	77.5795	381.316	-207.008
P05362	ICAM1_HUMAN Intercellular adhesion molecule 1 OS=Homo sapiens OX=9606 GN=ICAM1 PE=1 SV=2	D7	ICAM-1	ICAM1	686.102	5346.81	-43.2892	22.1666	371.877	775.076	1442.3	1735.44	3847.15	37265.9		979.171	6805.55	-60.1293	23.5412	694.145	767.898	1750.77	698.868		3892.36	-18.2941	731.022	1224.82
P01579	IFNG_HUMAN Interferon gamma OS=Homo sapiens OX=9606 GN=IFNG PE=1 SV=1	D9	IFN-𝜸	IFNG	231.511	725.519	396.29	941.129	275.592	826.582	461.479	919.257	670.741	5445.64		330.401	923.459	550.453	999.494	514.42	818.927	560.18	370.187		626.93	774.973	666.674	465.183
P18065	IBP2_HUMAN Insulin-like growth factor-binding protein 2 OS=Homo sapiens OX=9606 GN=IGFBP2 PE=1 SV=2	D11	IGFBP-2	IGFBP2	8027.49	15580.6	19179.9	15168.4	8348.59	33485.4	1028.92	7852.78	10086.5	122102		11456.4	19831.4	26641.2	16109.1	15583.5	33175.3	1248.98	3162.33		15643.9	21375.1	24379.4	2205.66
P17936	IBP3_HUMAN Insulin-like growth factor-binding protein 3 OS=Homo sapiens OX=9606 GN=IGFBP3 PE=1 SV=2	D13	IGFBP-3	IGFBP3	23067.8	26551.3	1707.39	2181.13	12241.2	36194.4	358.948	620.563	2207.32	50757.2		32921.2	33795.1	2371.6	2316.39	22849.4	35859.1	435.72	249.902		33358.2	2344	29354.3	342.811
P22301	IL10_HUMAN Interleukin-10 OS=Homo sapiens OX=9606 GN=IL10 PE=1 SV=1	E9	IL-10	IL10	408.827	486.142	181.815	66.8396	101.63	23.5011	352.647	1355.59	-157.249	3634.4		583.457	618.774	252.544	70.9847	189.704	23.2835	428.071	545.901		601.116	161.764	106.494	486.986
P20809	IL11_HUMAN Interleukin-11 OS=Homo sapiens OX=9606 GN=IL11 PE=1 SV=1	E11	IL-11	IL11	302.644	529.979	1323.31	2527.06	128.062	423.118	572.173	3723.13	669.887	20675.6		431.918	674.57	1838.1	2683.78	239.041	419.199	694.548	1499.31		553.244	2260.94	329.12	1096.93
P29460	IL12B_HUMAN Interleukin-12 subunit beta OS=Homo sapiens OX=9606 GN=IL12B PE=1 SV=1	E13	IL-12	IL12B	65.7891	52.7336	131.435	71.5106	-84.8057	20.2839	562.028	958.569	56.0786	72.6389		93.891	67.1206	182.565	75.9454	-158.298	20.096	682.233	386.018		80.5058	129.255	-69.1012	534.126
P35225	IL13_HUMAN Interleukin-13 OS=Homo sapiens OX=9606 GN=IL13 PE=1 SV=2	E15	IL-13	IL13	0.167717	73.5635	-73.9246	-55.8744	72.0058	-2.28137	219.776	635.369	-137.226	422.087		0.239358	93.6334	-102.682	-59.3394	134.406	-2.26025	266.782	255.865		46.9364	-81.0109	66.0729	261.323
P40933	IL15_HUMAN Interleukin-15 OS=Homo sapiens OX=9606 GN=IL15 PE=1 SV=1	E17	IL-15	IL15	2809.71	3101.6	1028.63	1300.28	-8.67646	157.463	306.746	1027.7	1815.02	5163.18		4009.88	3947.79	1428.78	1380.91	-16.1955	156.004	372.352	413.858		3978.84	1404.85	69.9043	393.105
Q14005	IL16_HUMAN Pro-interleukin-16 OS=Homo sapiens OX=9606 GN=IL16 PE=1 SV=4	E19	IL-16	IL16	175.108	580.162	-13.5515	-51.3281	-5.812	38.5531	603.489	701.069	-4.05119	793.115		249.906	738.444	-18.8233	-54.5112	-10.8487	38.196	732.562	282.323		494.175	-36.6672	13.6737	507.442
Q16552	IL17_HUMAN Interleukin-17A OS=Homo sapiens OX=9606 GN=IL17A PE=1 SV=1	E21	IL-17A	IL17A	2167.17	6726.5	5511.02	2803.87	3929.99	5445.11	2568.83	22007.6	3286.84	46579.7		3092.88	8561.66	7654.89	2977.75	7335.72	5394.68	3118.24	8862.51		5827.27	5316.32	6365.2	5990.38
O95998	I18BP_HUMAN Interleukin-18-binding protein OS=Homo sapiens OX=9606 GN=IL18BP PE=1 SV=2	E23	IL-18 Bpa	IL18BP	10389.4	17830.8	381.198	1158.15	216.369	108.969	509.239	1225.72	9556.58	40111.6		14827.2	22695.5	529.489	1229.97	403.874	107.96	618.155	493.601		18761.3	879.729	255.917	555.878
Q9UHD0	IL19_HUMAN Interleukin-19 OS=Homo sapiens OX=9606 GN=IL19 PE=1 SV=2	F1	IL-19	IL19	-145.261	263.784	-74.3537	156.778	-118.892	130.252	25.3181	-1629.48	-152.775	663.514		-207.309	335.751	-103.278	166.5	-221.925	129.045	30.733	-656.197		64.2213	31.611	-46.4395	-312.732
P01583	IL1A_HUMAN Interleukin-1 alpha OS=Homo sapiens OX=9606 GN=IL1A PE=1 SV=1	D15	IL-1A	IL1A	237.039	730.338	287.724	1179.12	240.49	2228.7	1235.94	4625.53	610.968	7328.09		338.291	929.592	399.653	1252.25	448.9	2208.06	1500.28	1862.71		633.941	825.949	1328.48	1681.5
P01584	IL1B_HUMAN Interleukin-1 beta OS=Homo sapiens OX=9606 GN=IL1B PE=1 SV=2	D17	IL-1β	IL1B	117.775	274.487	-50.2658	54.9148	146.892	170.04	440.973	733.927	113.475	1988.75		168.083	349.374	-69.82	58.3204	274.19	168.465	535.288	295.555		258.728	-5.74978	221.328	415.421
Q01638	ILRL1_HUMAN Interleukin-1 receptor-like 1 OS=Homo sapiens OX=9606 GN=IL1RL1 PE=1 SV=4	I5	ST2	IL1RL1	-42.5706	60.9672	-362.887	67.4669	-272.665	-225.742	1046.99	-83.4505	1039.38	2906.59		-60.7547	77.6005	-504.056	71.6509	-508.958	-223.651	1270.92	-33.6057		8.42291	-216.202	-366.304	618.659
P18510	IL1RA_HUMAN Interleukin-1 receptor antagonist protein OS=Homo sapiens OX=9606 GN=IL1RN PE=1 SV=1	D19	IL-1ra	IL1RN	-179.407	127.389	47.1139	141.471	-4.71516	65.1646	598.887	1382.18	83.9405	1596.28		-256.041	162.143	65.4419	150.245	-8.80134	64.5611	726.976	556.609		-46.9487	107.843	27.8799	641.793
P60568	IL2_HUMAN Interleukin-2 OS=Homo sapiens OX=9606 GN=IL2 PE=1 SV=1	D21	IL-2	IL2	-212.581	194.224	58.7707	48.7607	165.379	161.51	400.762	1402.08	64.2129	1853.45		-303.385	247.213	81.6333	51.7846	308.697	160.014	486.476	564.621		-28.0856	66.709	234.356	525.549
Q9GZX6	IL22_HUMAN Interleukin-22 OS=Homo sapiens OX=9606 GN=IL22 PE=1 SV=1	F3	IL-22	IL22	377.337	1654.23	258.015	332.279	574.618	271.397	341.484	6378.52	98.9719	4624.06		538.516	2105.54	358.386	352.885	1072.58	268.884	414.52	2568.65		1322.03	355.636	670.734	1491.58
Q9NPF7	IL23A_HUMAN Interleukin-23 subunit alpha OS=Homo sapiens OX=9606 GN=IL23A PE=1 SV=1	F5	IL-23	IL23A	-132.304	15.0329	-299.488	17.7677	-230.002	-476.341	61.9209	-4155.52	-170.879	-415.452		-188.817	19.1343	-415.993	18.8695	-429.323	-471.929	75.1645	-1673.44		-84.8416	-198.562	-450.626	-799.138
Q13007	IL24_HUMAN Interleukin-24 OS=Homo sapiens OX=9606 GN=IL24 PE=1 SV=1	F7	IL-24	IL24	-93.791	243.552	-770.412	-151.734	-581.542	-709.19	213.93	-1909.28	-136.158	-1469.63		-133.854	309.999	-1070.11	-161.144	-1085.51	-702.622	259.685	-768.871		88.0727	-615.629	-894.065	-254.593
Q8NEV9	IL27A_HUMAN Interleukin-27 subunit alpha OS=Homo sapiens OX=9606 GN=IL27 PE=1 SV=2	F9	IL-27	IL27	-214.228	1853.51	-31.3	247.236	-216.36	-141.945	211.384	-1273.65	-72.1413	1026.28		-305.736	2359.19	-43.4762	262.569	-403.859	-140.63	256.595	-512.903		1026.73	109.546	-272.244	-128.154
P08700	IL3_HUMAN Interleukin-3 OS=Homo sapiens OX=9606 GN=IL3 PE=1 SV=2	D23	IL-3	IL3	83.5962	-18.7458	-157.985	60.7789	132.088	92.1724	222.644	261.7	12.2997	1511.9		119.304	-23.8601	-219.443	64.5481	246.555	91.3187	270.262	105.387		47.7221	-77.4475	168.937	187.825
Q6EBC2	IL31_HUMAN Interleukin-31 OS=Homo sapiens OX=9606 GN=IL31 PE=2 SV=1	F11	IL-31	IL31	-249.4	395.689	-1570.25	11.7592	-392.931	-726.388	423.973	-4303.8	-513.91	-394.69		-355.931	503.642	-2181.11	12.4885	-733.446	-719.661	514.651	-1733.15		73.8558	-1084.31	-726.554	-609.25
P24001	IL32_HUMAN Interleukin-32 OS=Homo sapiens OX=9606 GN=IL32 PE=1 SV=3	F13	IL-32	IL32	-120.816	169.158	25.7536	62.0518	9.10126	-549.139	494.276	-814.507	-21.7441	1100.64		-172.422	215.308	35.7721	65.8999	16.9884	-544.053	599.991	-328.004		21.4428	50.836	-263.532	135.993
O95760	IL33_HUMAN Interleukin-33 OS=Homo sapiens OX=9606 GN=IL33 PE=1 SV=1	F15	IL-33	IL33	32.5631	32.9294	218.283	173.546	-234.458	13.7492	173.109	-1372.85	56.3718	867.109		46.4724	41.9133	303.199	184.308	-437.639	13.6219	210.133	-552.85		44.1928	243.754	-212.009	-171.358
Q6ZMJ4	IL34_HUMAN Interleukin-34 OS=Homo sapiens OX=9606 GN=IL34 PE=1 SV=1	F17	IL-34	IL34	464.773	172.357	-52.7475	210.115	-623.024	-195.05	321.927	35.3375	290.131	3222.43		663.301	219.38	-73.2671	223.145	-1162.94	-193.244	390.78	14.2305		441.341	74.9391	-678.091	202.505
P05112	IL4_HUMAN Interleukin-4 OS=Homo sapiens OX=9606 GN=IL4 PE=1 SV=1	E1	IL-4	IL4	179.892	1061.66	-87.4361	51.6111	271.176	221.356	315.071	345.011	897.491	1891.88		256.734	1351.31	-121.45	54.8118	506.178	219.306	382.458	138.937		804.021	-33.3191	362.742	260.698
P05113	IL5_HUMAN Interleukin-5 OS=Homo sapiens OX=9606 GN=IL5 PE=1 SV=1	E3	IL-5	IL5	0.816428	-45.2956	-468.534	189.178	-167.701	-71.3328	271.552	-598.593	-85.9526	-1562.36		1.16517	-57.6534	-650.801	200.91	-313.03	-70.6722	329.631	-241.055		-28.2441	-224.945	-191.851	44.2881
P05231	IL6_HUMAN Interleukin-6 OS=Homo sapiens OX=9606 GN=IL6 PE=1 SV=1	E5	IL-6	IL6	16968.1	26737.5	2401.2	10273.6	1062.77	1437.62	730.273	2638.98	1337.92	40712.4		24216.1	34032.1	3335.3	10910.7	1983.77	1424.31	886.463	1062.73		29124.1	7123.02	1704.04	974.595
P07288	KLK3_HUMAN Prostate-specific antigen OS=Homo sapiens OX=9606 GN=KLK3 PE=1 SV=2	F23	Kallikrein-3	KLK3	-128.279	-133.36	6.14701	509.241	-557.45	-68.3704	918.88	-160.436	110.348	2953.8		-183.074	-169.744	8.53829	540.822	-1040.54	-67.7372	1115.41	-64.6079		-176.409	274.68	-554.138	525.4
P80188	NGAL_HUMAN Neutrophil gelatinase-associated lipocalin OS=Homo sapiens OX=9606 GN=LCN2 PE=1 SV=2	G5	Lipocalin-2	LCN2	309.977	847.639	419.838	312	345.959	1589	6173.86	61254.4	3171.36	41739.4		442.383	1078.9	583.161	331.349	645.768	1574.28	7494.32	24667.3		760.639	457.255	1110.03	16080.8
P41159	LEP_HUMAN Leptin OS=Homo sapiens OX=9606 GN=LEP PE=1 SV=1	G1	Leptin	LEP	-23.5167	395.626	121.929	133.745	161.359	-29.5032	170.119	153.38	33.5613	1074.81		-33.5619	503.562	169.36	142.04	301.193	-29.23	206.504	61.7664		235	155.7	135.982	134.135
P15018	LIF_HUMAN Leukemia inhibitory factor OS=Homo sapiens OX=9606 GN=LIF PE=1 SV=1	G3	LIF	LIF	-180.131	573.527	126.134	1186.18	74.1294	-53.4863	417.133	-67.8591	-75.8215	3380.19		-257.074	729.999	175.202	1259.74	138.37	-52.991	506.349	-27.327		236.463	717.471	42.6895	239.511
P14174	MIF_HUMAN Macrophage migration inhibitory factor OS=Homo sapiens OX=9606 GN=MIF PE=1 SV=4	G13	MIF	MIF	10847.8	13173.6	8493.71	7673.41	11559.4	14801.5	23382.9	77944.3	11833.6	108896		15481.4	16767.7	11797.9	8149.28	21576.8	14664.4	28384	31388.4		16124.6	9973.59	18120.6	29886.2
P14780	MMP9_HUMAN Matrix metalloproteinase-9 OS=Homo sapiens OX=9606 GN=MMP9 PE=1 SV=3	G23	MMP-9	MMP9	5481.32	7669.88	3058.82	5160.23	737.094	8054.18	905.298	4034.23	4069.82	49354.4		7822.67	9762.41	4248.75	5480.24	1375.86	7979.59	1098.92	1624.6		8792.54	4864.49	4677.73	1361.76
P05164	PERM_HUMAN Myeloperoxidase OS=Homo sapiens OX=9606 GN=MPO PE=1 SV=1	H1	Myeloperoxidase	MPO	80.9167	155.16	88.6436	159.482	47.8265	1129.02	478.263	-122.777	-281.172	2580.38		115.48	197.491	123.127	169.372	89.273	1118.56	580.553	-49.4425		156.486	146.25	603.917	265.555
P04085	PDGFA_HUMAN Platelet-derived growth factor subunit A OS=Homo sapiens OX=9606 GN=PDGFA PE=1 SV=1	H5	PDGF-AA	PDGFA	2191.32	3089.39	21365.9	30637.4	865.77	11277.2	941.518	3996.05	9378.88	68476.4		3127.34	3932.25	29677.5	32537.4	1616.05	11172.8	1142.89	1609.22		3529.8	31107.4	6394.42	1376.05
P01127	PDGFB_HUMAN Platelet-derived growth factor subunit B OS=Homo sapiens OX=9606 GN=PDGFB PE=1 SV=1	H7	PDGF-AB/BB	PDGFB	-44.4052	-20.4176	598.274	551.461	0.536471	142.503	34185.3	61569.4	19647.8	32928.7		-63.3729	-25.9881	831.011	585.66	1.00138	141.183	41496.8	24794.2		-44.6805	708.335	71.0923	33145.5
P16284	PECA1_HUMAN Platelet endothelial cell adhesion molecule OS=Homo sapiens OX=9606 GN=PECAM1 PE=1 SV=2	J7	CD31	PECAM1	45.2105	353.162	122.516	354.515	132.606	85.8994	469.68	1339.61	218.044	1958.98		64.5221	449.513	170.177	376.5	247.523	85.1038	570.135	539.466		257.018	273.339	166.314	554.8
P02776	PLF4_HUMAN Platelet factor 4 OS=Homo sapiens OX=9606 GN=PF4 PE=1 SV=2	H11	PF-4	PF4	220.172	1951.93	17.7414	327.221	273.322	239.816	365.132	1429.59	238.488	20712.6		314.218	2484.46	24.6431	347.514	510.184	237.595	443.226	575.701		1399.34	186.078	373.89	509.463
Q03405	UPAR_HUMAN Urokinase plasminogen activator surface receptor OS=Homo sapiens OX=9606 GN=PLAUR PE=1 SV=1	I19	uPAR	PLAUR	8599.83	14295.3	5836.79	5913.39	4725.94	11628.5	6730	33475	9333.21	92575.9		12273.2	18195.4	8107.39	6280.11	8821.46	11520.8	8169.41	13480.5		15234.3	7193.75	10171.1	10824.9
P26022	PTX3_HUMAN Pentraxin-related protein PTX3 OS=Homo sapiens OX=9606 GN=PTX3 PE=1 SV=3	H9	Pentraxin-3	PTX3	29968.9	32261.8	27751.9	37392.2	6572.61	7910.53	2424.72	6320.23	32248.7	83476.9		42770.1	41063.6	38547.8	39711.1	12268.5	7837.27	2943.32	2545.17		41916.9	39129.5	10052.9	2744.25
P02753	RET4_HUMAN Retinol-binding protein 4 OS=Homo sapiens OX=9606 GN=RBP4 PE=1 SV=3	H17	RBP-4	RBP4	4003.67	3930.68	8939.86	4299.02	603.67	99.2611	484.762	1041.73	2047.29	27227.6		5713.84	5003.07	12417.6	4565.63	1126.81	98.3418	588.442	419.507		5358.45	8491.62	612.576	503.974
Q9HD89	RETN_HUMAN Resistin OS=Homo sapiens OX=9606 GN=RETN PE=1 SV=1	H21	Resistin	RETN	619.925	1911.32	1224.43	1479.47	522.899	782.808	2857.4	3040.62	468.189	42980.9		884.726	2432.78	1700.75	1571.22	976.045	775.558	3468.54	1224.47		1658.75	1635.99	875.802	2346.5
P04090	REL2_HUMAN Prorelaxin H2 OS=Homo sapiens OX=9606 GN=RLN2 PE=1 SV=1	H19	Relaxin-2	RLN2	147.043	309.438	218.861	329.161	157.518	260.833	466.403	1467.29	168.516	3719.25		209.853	393.86	304.001	349.575	294.024	258.418	566.157	590.883		301.856	326.788	276.221	578.52
P05121	PAI1_HUMAN Plasminogen activator inhibitor 1 OS=Homo sapiens OX=9606 GN=SERPINE1 PE=1 SV=1	I1	Serpin E1	SERPINE1	32342.7	31626.8	33808.3	44521.5	25108.6	56450.8	32530.2	116179	38153.7	158894		46157.9	40255.4	46960.2	47282.5	46867.7	55928	39487.7	46785.7		43206.7	47121.4	51397.9	43136.7
P04278	SHBG_HUMAN Sex hormone-binding globulin OS=Homo sapiens OX=9606 GN=SHBG PE=1 SV=2	I3	SHBG	SHBG	278.606	2070.52	459.212	525.37	354.837	2563.57	1716.49	1868.57	1311.61	6665.5		397.612	2635.4	637.852	557.952	662.34	2539.83	2083.61	752.479		1516.51	597.902	1601.09	1418.04
P10451	OSTP_HUMAN Osteopontin OS=Homo sapiens OX=9606 GN=SPP1 PE=1 SV=1	H3	Osteopontin	SPP1	6112.59	9252.36	4253.23	4092.16	15928.3	36116.4	1459.48	8157.44	13696	113270		8723.59	11776.6	5907.79	4345.94	29731.8	35781.9	1771.63	3285.02		10250.1	5126.87	32756.8	2528.33
P13385	TDGF1_HUMAN Teratocarcinoma-derived growth factor 1 OS=Homo sapiens OX=9606 GN=TDGF1 PE=1 SV=1	B11	Cripto-1	TDGF1	56.6044	454.845	26.2214	137.599	-148.529	228.432	323.098	1709.58	38.9766	2348.13		80.783	578.937	36.4219	146.133	-277.244	226.316	392.202	688.454		329.86	91.2772	-25.4639	540.328
Q07654	TFF3_HUMAN Trefoil factor 3 OS=Homo sapiens OX=9606 GN=TFF3 PE=1 SV=2	I9	TFF3	TFF3	173.482	174.42	340.843	1555.49	-155.433	40.289	38703	97803.5	29431.8	159770		247.585	222.006	473.436	1651.95	-290.132	39.9158	46980.7	39385.8		234.795	1062.69	-125.108	43183.2
P02786	TFR1_HUMAN Transferrin receptor protein 1 OS=Homo sapiens OX=9606 GN=TFRC PE=1 SV=2	I11	TfR	TFRC	290.228	385.422	793.987	2485.91	62.9166	607.947	5035.1	22516.8	2144.42	38141.4		414.199	490.574	1102.86	2640.07	117.44	602.317	6112	9067.6		452.386	1871.47	359.879	7589.8
P01135	TGFA_HUMAN Protransforming growth factor alpha OS=Homo sapiens OX=9606 GN=TGFA PE=1 SV=1	I13	TGF-a	TGFA	10.0884	420.883	347.121	1371.54	68.0754	407.733	371.012	921.127	39.5981	2433.42		14.3977	535.711	482.156	1456.59	127.07	403.957	450.363	370.94		275.054	969.375	265.513	410.652
P07996	TSP1_HUMAN Thrombospondin-1 OS=Homo sapiens OX=9606 GN=THBS1 PE=1 SV=2	I15	Thrombospondin-1	THBS1	11838.3	15563.4	16754.1	28097.8	12733.1	25836.3	12421.4	36313.4	17927.2	98339.1		16895	19809.5	23271.8	29840.3	23767.7	25597.1	15078.1	14623.5		18352.3	26556	24682.4	14850.8
P01375	TNFA_HUMAN Tumor necrosis factor OS=Homo sapiens OX=9606 GN=TNF PE=1 SV=1	I17	TNF-𝜶	TNF	108.053	443.478	152.166	76.1304	1547.32	297.664	2669.25	2043.25	1232.54	3856.13		154.208	564.47	211.36	80.8517	2888.23	294.908	3240.15	822.822		359.339	146.106	1591.57	2031.48
P28908	TNR8_HUMAN Tumor necrosis factor receptor superfamily member 8 OS=Homo sapiens OX=9606 GN=TNFRSF8 PE=1 SV=1	A21	CD30	TNFRSF8	189.749	1155.13	-825.811	820.437	-248.398	411.23	573.751	2005.9	483.421	6281.98		270.8	1470.28	-1147.06	871.317	-463.66	407.422	696.464	807.782		870.539	-137.873	-28.119	752.123
Q9Y275	TN13B_HUMAN Tumor necrosis factor ligand superfamily member 13B OS=Homo sapiens OX=9606 GN=TNFSF13B PE=1 SV=1	A13	BAFF	TNFSF13B	17659.4	14631.8	-1002.34	8.00972	-358.6	36.7433	415.155	1446.43	13110.3	35789.1		25202.6	18623.7	-1392.26	8.50645	-669.364	36.403	503.948	582.479		21913.1	-691.877	-316.481	543.214
P19320	VCAM1_HUMAN Vascular cell adhesion protein 1 OS=Homo sapiens OX=9606 GN=VCAM1 PE=1 SV=1	J11	VCAM-1	VCAM1	15653.6	22982.9	81.9632	468.323	5790.85	2348.13	316.532	1149.09	13296.9	61447		22340.1	29253.2	113.848	497.366	10809.2	2326.38	384.232	462.74		25796.6	305.607	6567.79	423.486
P15692	VEGFA_HUMAN Vascular endothelial growth factor A OS=Homo sapiens OX=9606 GN=VEGFA PE=1 SV=2	I21	VEGF	VEGFA	28223.8	29035.4	35576.5	38147.3	7794.41	24032.7	40843.7	124880	38071.9	203284		40279.7	36957	49416.2	40513	14549.1	23810.1	49579.3	50289.4		38618.3	44964.6	19179.6	49934.4
					Reference spot intensities
					HBEC5i Batch1 Reference	HBEC5i Batch2 Reference	HMC3 Batch1 Reference	HMC3 Batch2 Reference	NHA Batch1 Reference	NHA Batch2 Reference	SKBR3 48h Batch1 Reference	SKBR3 48h Batch2 Reference	SKBR3 24/24h Batch1 Reference	SKBR3 24/24h Batch2 Reference
					27729	31752	28894	37159	20784	54597	33392	101527	30220	163280
					28537	31370	28716	36815	21295	21178	31853	97965	29926	150430
					25831	28929	26741	36349	20690	42485	31276	91454	28721	142589
