## Supplemental file 6 for "Proteomic Insights into Breast Cancer Response to Brain Cell-Secreted Factors"

### Sheet: Sheet1
Supplemental File 6. Protein matches to biological processes
Gene name	Process
TLR2	Cell-cell signaling
SDCBP	Cell-cell signaling
ANXA1	Cell-cell signaling
CRKL	Cell-cell signaling
PAF1	Cell-cell signaling
S100A9	Cell-cell signaling
GTF2E2	Transcription
RPRD2	Transcription
PML	Transcription
USF1	Transcription
CCNL2	Transcription
CEBPZ	Transcription
ASCC3	Transcription
DYNLL1	Transcription
CEBPB	Transcription
HMG20A	Transcription
NCOA5	Transcription
NPM3	Transcription
USF2	Transcription
GATAD2B	Transcription
PAF1	Transcription
DNTTIP2	Transcription
ZBTB7A	Transcription
ZNF469	Transcription
MBD3	Transcription
DDX54	Transcription
TAOK3	Cell cycle/growth/proliferation
TLR2	Cell cycle/growth/proliferation
SDCBP	Cell cycle/growth/proliferation
ORC3	Cell cycle/growth/proliferation
PML	Cell cycle/growth/proliferation
CCNL2	Cell cycle/growth/proliferation
DAZAP1	Cell cycle/growth/proliferation
ATP2B4	Cell cycle/growth/proliferation
ASCC3	Cell cycle/growth/proliferation
ARL8A	Cell cycle/growth/proliferation
ANXA1	Cell cycle/growth/proliferation
SFN	Cell cycle/growth/proliferation
ALK	Cell cycle/growth/proliferation
ERH	Cell cycle/growth/proliferation
DYNLL1	Cell cycle/growth/proliferation
CRKL	Cell cycle/growth/proliferation
CDK12	Cell cycle/growth/proliferation
CEBPB	Cell cycle/growth/proliferation
FN1	Cell cycle/growth/proliferation
PAF1	Cell cycle/growth/proliferation
RPA2	Cell cycle/growth/proliferation
RFC3	Cell cycle/growth/proliferation
TOM1L2	Cell cycle/growth/proliferation
S100A9	Cell cycle/growth/proliferation
TUBB3	Cell cycle/growth/proliferation
SOD2	Cell cycle/growth/proliferation
SMC5	Cell cycle/growth/proliferation
TUBB6	Cell cycle/growth/proliferation
PRKAR1A	Cell cycle/growth/proliferation
MEPCE	Cell cycle/growth/proliferation
PML	Angiogenesis
ATP2B4	Angiogenesis
FN1	Angiogenesis
HSPG2	Angiogenesis
S100A7	Angiogenesis
SEC16A	Cellular response to stress
TAOK3	Cellular response to stress
SDCBP	Cellular response to stress
PML	Cellular response to stress
ASCC3	Cellular response to stress
ANXA1	Cellular response to stress
SFN	Cellular response to stress
CRKL	Cellular response to stress
CEBPB	Cellular response to stress
ICAM1	Cellular response to stress
ISG15	Cellular response to stress
HMGN1	Cellular response to stress
HSPA1L	Cellular response to stress
RPA2	Cellular response to stress
RFC3	Cellular response to stress
SOD2	Cellular response to stress
SMC5	Cellular response to stress
ZBTB7A	Cellular response to stress
HIST3H2A	Cellular response to stress
TLR2	Immune response
SDCBP	Immune response
PML	Immune response
CD59	Immune response
ARL8A	Immune response
ANXA1	Immune response
DYNLL1	Immune response
CRKL	Immune response
CEBPB	Immune response
FN1	Immune response
ICAM1	Immune response
ISG15	Immune response
PAF1	Immune response
S100A7	Immune response
S100A9	Immune response
TAP1	Immune response
ZBTB7A	Immune response
PRKAR1A	Immune response
MX1	Immune response
TLR2	Inflammatory response
ANXA1	Inflammatory response
CEBPB	Inflammatory response
FN1	Inflammatory response
ICAM1	Inflammatory response
HSPG2	Inflammatory response
S100A9	Inflammatory response
PRKAR1A	Inflammatory response
SDCBP	Cell adhesion/motility
PML	Cell adhesion/motility
CNN3	Cell adhesion/motility
ATP2B4	Cell adhesion/motility
ARHGEF5	Cell adhesion/motility
ANXA1	Cell adhesion/motility
ERBIN	Cell adhesion/motility
CRKL	Cell adhesion/motility
CEBPB	Cell adhesion/motility
FN1	Cell adhesion/motility
LIMCH1	Cell adhesion/motility
DNAH3	Cell adhesion/motility
PIK3C2A	Cell adhesion/motility
ICAM1	Cell adhesion/motility
S100A7	Cell adhesion/motility
S100A9	Cell adhesion/motility
SOD2	Cell adhesion/motility
PRKAR1A	Cell adhesion/motility
METAP1	Cell adhesion/motility
ANXA1	Chemotaxis
CRKL	Chemotaxis
S100A7	Chemotaxis
S100A9	Chemotaxis
TUBB3	Chemotaxis
TLR2	Secretion
SDCBP	Secretion
CD59	Secretion
ARL8A	Secretion
ANXA1	Secretion
DYNLL1	Secretion
FN1	Secretion
PIK3C2A	Secretion
USF2	Secretion
S100A7	Secretion
S100A9	Secretion
SDCBP	EMT
SAMD9	HCMDB
TLR2	HCMDB
SDCBP	HCMDB
PML	HCMDB
CBR3	HCMDB
ANXA1	HCMDB
SFN	HCMDB
ALK	HCMDB
DYNLL1	HCMDB
FNDC3B	HCMDB
CRKL	HCMDB
CEBPB	HCMDB
FN1	HCMDB
ICAM1	HCMDB
ISG15	HCMDB
S100A7	HCMDB
S100A9	HCMDB
SOD2	HCMDB
TAP1	HCMDB
ZBTB7A	HCMDB
MX1	HCMDB
